# Clonal memory of colitis accumulates and promotes tumor growth

**DOI:** 10.1101/2025.02.13.638099

**Authors:** Surya Nagaraja, Lety Ojeda-Miron, Ruochi Zhang, Ena Oreskovic, Yan Hu, Daniel Zeve, Karina Sharma, Roni R. Hyman, Qiming Zhang, Andrew Castillo, David T. Breault, Ömer H. Yilmaz, Jason D. Buenrostro

## Abstract

Chronic inflammation is a well-established risk factor for cancer, but the underlying molecular mechanisms remain unclear. Using a mouse model of colitis, we demonstrate that colonic stem cells retain an epigenetic memory of inflammation following disease resolution, characterized by a cumulative gain of activator protein 1 (AP-1) transcription factor activity. Further, we develop SHARE-TRACE, a method that enables simultaneous profiling of gene expression, chromatin accessibility and clonal history in single cells, enabling high resolution tracking of epigenomic memory. This reveals that inflammatory memory is propagated cell-intrinsically and inherited through stem cell lineages, with certain clones demonstrating dramatically stronger memory than others. Finally, we show that colitis primes stem cells for amplified expression of regenerative gene programs following oncogenic mutation that accelerate tumor growth. This includes a subpopulation of tumors that have exceptionally high AP-1 activity and the additional upregulation of pro-oncogenic programs. Together, our findings provide a mechanistic link between chronic inflammation and malignancy, revealing how long-lived epigenetic alterations in regenerative tissues may contribute to disease susceptibility and suggesting potential therapeutic strategies to mitigate cancer risk in patients with chronic inflammatory conditions.
