## Supplemental Table 1 for "Clonal memory of colitis accumulates and promotes tumor growth"

### Sheet: Sheet1
leader	family
de_novo_76	de_novo_19,de_novo_34,de_novo_14,Onecut2,de_novo_35,de_novo_54,de_novo_57,de_novo_40,de_novo_38,de_novo_55,Ahctf1,Hmga1,de_novo_29,de_novo_21,de_novo_71,de_novo_36,Stat5b,de_novo_243,de_novo_20,de_novo_27,de_novo_81,de_novo_33,Arid3c,de_novo_74,Foxj1,Prdm6,de_novo_78,de_novo_23,de_novo_67,de_novo_50,de_novo_58,de_novo_11,Tbpl2,de_novo_691,de_novo_16,de_novo_901,de_novo_44,de_novo_264,de_novo_189,…
Fos	de_novo_86,de_novo_94,Maf,Mafa,de_novo_96,de_novo_109,de_novo_93,Fosl2,Jun,de_novo_99,Nfe2l3,de_novo_88,de_novo_110,de_novo_84,de_novo_107,de_novo_362,de_novo_113,Junb,de_novo_91,Maff,Fosl1,de_novo_103,de_novo_100,Mafk,de_novo_102,de_novo_87,de_novo_229,de_novo_83,Batf,Jund,Bach1,de_novo_228,de_novo_108,de_novo_90,de_novo_105,de_novo_106,Fos,Nfe2l2,de_novo_190,Nfe2,de_novo_98,de_novo_112,de_novo_…
de_novo_141	de_novo_119,Ppard,de_novo_538,de_novo_137,de_novo_124,de_novo_118,de_novo_130,de_novo_769,de_novo_132,de_novo_139,Rarg,de_novo_771,de_novo_770,de_novo_117,de_novo_131,Nr2c2,de_novo_121,de_novo_144,de_novo_135,de_novo_138,Ppara,Hnf4a,de_novo_140,Nr4a3,de_novo_142,de_novo_115,de_novo_145,de_novo_127,de_novo_120,de_novo_128,de_novo_125,de_novo_143,de_novo_652,de_novo_136,de_novo_146,Nr5a1,de_novo_11…
de_novo_155	de_novo_160,de_novo_162,de_novo_163,de_novo_155,de_novo_154,Ctcfl,de_novo_645,de_novo_167,de_novo_891,de_novo_164,de_novo_168,de_novo_897,de_novo_157,de_novo_151,de_novo_156,de_novo_153,Ctcf,de_novo_158,de_novo_890,de_novo_149,de_novo_161,de_novo_169,de_novo_166,de_novo_165,de_novo_148,Zfp661,de_novo_147,de_novo_889,de_novo_159,de_novo_150,de_novo_152
de_novo_200	Foxf2,Foxq1,de_novo_206,Foxg1,Foxa3,de_novo_204,de_novo_200,de_novo_208,de_novo_197,de_novo_186,de_novo_196,Foxo3,de_novo_193,de_novo_210,de_novo_195,Foxk1,Foxj2,Foxd4,Foxd1,Foxp1,de_novo_202,de_novo_203,Foxe3,Foxc2,de_novo_211,de_novo_191,Foxd3,Foxk2,Foxl1,de_novo_209,de_novo_192,Foxl2,Gm5294,de_novo_182,Foxb2,Foxs1,Foxp2,de_novo_198,de_novo_201,de_novo_194,de_novo_199,Foxa1,Foxb1,de_novo_205,Fo…
de_novo_215	de_novo_215,de_novo_213,de_novo_222,de_novo_219,de_novo_226,de_novo_218,de_novo_220,de_novo_227,de_novo_221,de_novo_379,de_novo_212,de_novo_216,Nfib,de_novo_217,de_novo_224,de_novo_214,de_novo_225,de_novo_884,Nfia,Nfix,de_novo_223
de_novo_232	de_novo_341,de_novo_239,de_novo_231,de_novo_315,de_novo_300,de_novo_551,de_novo_233,de_novo_237,de_novo_232,de_novo_234,de_novo_235,de_novo_230,de_novo_328,de_novo_236,de_novo_238
de_novo_244	Hoxd12,de_novo_270,de_novo_262,Hoxa4,de_novo_252,de_novo_251,de_novo_267,Nkx63,de_novo_260,de_novo_873,Hoxc5,de_novo_240,Hoxa9,de_novo_244,de_novo_253,de_novo_871,de_novo_257,Hoxd11,de_novo_870,Gsx1,de_novo_246,Mixl1,de_novo_254,Dbx2,Hoxa5,Gsx2,Hoxd3,de_novo_274,de_novo_533,de_novo_273,Hoxb8,Hoxa3,Hlx,Hoxc9,de_novo_259,de_novo_268,Vax2,Hoxc12,de_novo_245,Hoxc4,Shox2,de_novo_241,de_novo_265,de_nov…
de_novo_651	de_novo_651,de_novo_650,de_novo_178,de_novo_179,de_novo_172,de_novo_181,de_novo_177,de_novo_171,Nfyb,de_novo_180,de_novo_170,Foxi1,Nfya,de_novo_176,Nfyc,de_novo_173,de_novo_174,de_novo_175
de_novo_381	de_novo_317,de_novo_324,de_novo_297,Sp5,Sp6,de_novo_914,de_novo_428,de_novo_331,Klf7,de_novo_343,de_novo_361,de_novo_333,de_novo_276,de_novo_352,de_novo_295,de_novo_335,de_novo_283,de_novo_354,de_novo_337,de_novo_334,de_novo_323,Klf15,de_novo_280,de_novo_307,de_novo_304,de_novo_349,Patz1,de_novo_383,Sp4,de_novo_338,de_novo_292,de_novo_348,Klf10,de_novo_287,de_novo_357,Klf8,de_novo_823,Zbtb17,Sp1,…
de_novo_370	de_novo_366,de_novo_902,de_novo_373,de_novo_365,Arid3b,de_novo_372,Pdx1,Esx1,Nanog,de_novo_377,Otp,de_novo_374,de_novo_368,de_novo_370,de_novo_371,de_novo_369,de_novo_367,de_novo_375,de_novo_426,de_novo_376,de_novo_363,de_novo_364,Prrx1
de_novo_378	de_novo_378,de_novo_575,de_novo_797,de_novo_403
de_novo_389	de_novo_388,Tfcp2,de_novo_391,de_novo_398,Grhl1,de_novo_390,de_novo_394,de_novo_399,Ubp1,de_novo_392,de_novo_396,de_novo_395,de_novo_393,Grhl2,de_novo_389,de_novo_387,de_novo_400,de_novo_397
Sox9	Sox3,Sox4,de_novo_401,Sox6,Sox9
Nr2f6	Rxrb,Rorb,Rara,Nr2f6,Rarb,Nr1h5,de_novo_680,Esr1,Nr1i2,Nr4a1,Nr2c1,Nr2f1,Zfp768,Rxrg,Nr2f2,Rxra
de_novo_402	de_novo_402
de_novo_435	de_novo_496,de_novo_750,de_novo_740,de_novo_416,de_novo_405,de_novo_495,de_novo_407,de_novo_493,de_novo_413,de_novo_738,de_novo_435,de_novo_745,de_novo_744,de_novo_498,de_novo_419,de_novo_420,de_novo_433,de_novo_411,Nrf1,de_novo_450,de_novo_414,de_novo_751,de_novo_475,de_novo_477,de_novo_409,de_novo_749,de_novo_404,de_novo_415,de_novo_482,de_novo_412,de_novo_408,de_novo_410,de_novo_418,de_novo_42…
Rorc	Zfp467,Nr1d1,Maz,Rorc,Nr1d2
Esrrg	Nr5a2,Esrrb,Esrrg,Esrra
de_novo_423	de_novo_424,de_novo_425,Dlx3,Dlx4,de_novo_423,de_novo_422
de_novo_576	En1,Hmx3,Meox2,Prrx2,Vsx1,Hmx1,Hoxb4,Uncx,Alx4,de_novo_534,de_novo_535,de_novo_532,Barhl2,Lhx1,Msx1,Msx3,Phox2a,Hesx1,Lhx6,Bsx,Tlx3,de_novo_531,de_novo_576,Dlx2,Hoxb6,Hoxa2,Alx3,Barhl1,Nobox,Hoxb1,Phox2b,Dlx6,Emx2,Gbx2,Lhx2,Evx1,Nkx11,Nkx12,Meox1,Hoxb2,En2,Emx1,Dlx5,Hoxd4,Lbx1,Mnx1,Rax,Gbx1,Dlx1,Lmx1b,Isx,Prop1,Nkx62,Isl2,Barx1,Lhx8,Msx2,Hmx2,Hoxc6,Lhx5,Hoxd1,de_novo_536,Isl1,Arx,Barx2
de_novo_537	de_novo_537,de_novo_760
Etv2	Gabpa,de_novo_854,Ehf,Etv6,Elf5,de_novo_552,de_novo_549,Elf4,de_novo_673,de_novo_629,de_novo_906,de_novo_853,Elf1,de_novo_539,Elk3,de_novo_546,Etv1,de_novo_556,Zfp46,de_novo_548,Elf3,Spdef,de_novo_544,de_novo_627,de_novo_558,de_novo_654,de_novo_928,de_novo_925,de_novo_910,Erg,Fli1,de_novo_547,de_novo_543,Elk4,de_novo_626,Etv5,de_novo_667,de_novo_660,Elf2,de_novo_540,Ets1,de_novo_550,de_novo_557,E…
Pbx3	Pbx3
Snai2	Snai2,Tcf3,Snai3,Mnt,Ascl1,Myod1,Myf6
de_novo_570	de_novo_571,de_novo_567,de_novo_563,de_novo_566,de_novo_561,de_novo_562,de_novo_568,de_novo_564,de_novo_569,de_novo_570,de_novo_565,de_novo_572,de_novo_560
de_novo_573	de_novo_573,de_novo_574
de_novo_523	de_novo_530,de_novo_451,de_novo_497,de_novo_427,de_novo_896,de_novo_452,de_novo_509,de_novo_430,de_novo_520,de_novo_524,de_novo_508,de_novo_515,de_novo_465,de_novo_517,Tfdp1,de_novo_469,de_novo_491,de_novo_737,de_novo_490,de_novo_431,de_novo_438,de_novo_483,de_novo_501,de_novo_505,de_novo_739,de_novo_471,de_novo_798,de_novo_529,de_novo_511,Tfdp2,de_novo_468,de_novo_488,de_novo_747,de_novo_506,de_…
Tcf4	Figla,Tcf4,Mesp2,Mesp1,Hand2
Neurod1	Bhlhe22,Bhlha15,Scrt1,Tal2,Tcf21,Neurog1,Ferd3l,Neurod6,Atoh1,Atoh7,Neurog3,Olig2,Msc,Olig1,Neurog2,Lyl1,Twist2,Bhlhe23,Neurod4,Neurod1,Neurod2,Msgn1
Nfe2l1	Nfe2l1
de_novo_580	de_novo_577,de_novo_579,de_novo_887,de_novo_606,de_novo_581,de_novo_880,Glis1,de_novo_878,de_novo_594,de_novo_595,de_novo_578,de_novo_591,de_novo_587,de_novo_588,de_novo_586,de_novo_589,de_novo_593,de_novo_583,de_novo_585,de_novo_592,de_novo_607,Zbtb7b,de_novo_886,Glis2,de_novo_590,de_novo_582,de_novo_580,de_novo_608,de_novo_888,de_novo_584,Zbtb7a
Nfkb1	de_novo_620,de_novo_624,de_novo_617,de_novo_622,de_novo_618,de_novo_619,Rela,de_novo_621,Nfkb2,de_novo_623,Rel,Relb,de_novo_616,de_novo_615,Nfkb1
de_novo_610	de_novo_610,de_novo_605,Sall4,de_novo_609,Zfp341,de_novo_600,Zfp580,de_novo_612,de_novo_604,de_novo_603,de_novo_599,de_novo_598,de_novo_611,Zfp281,de_novo_597,Wt1,de_novo_596,de_novo_602,E2f7,de_novo_601
Ascl2	Ptf1a,Ascl2,Myf5,Myog
de_novo_633	de_novo_631,de_novo_639,de_novo_633,de_novo_634,de_novo_635,de_novo_632,de_novo_638,de_novo_637,de_novo_636,de_novo_630
de_novo_646	de_novo_647,de_novo_643,de_novo_640,de_novo_646,de_novo_648,de_novo_641,de_novo_644,de_novo_642
de_novo_653	de_novo_653
de_novo_664	Nfil3,de_novo_668,Gm28047,de_novo_659,de_novo_666,Crem,de_novo_670,de_novo_675,de_novo_656,de_novo_672,de_novo_719,Tef,de_novo_472,Atf7,de_novo_674,de_novo_658,Creb3,Creb5,de_novo_825,de_novo_664,de_novo_671,de_novo_662,de_novo_663,de_novo_720,Creb1,de_novo_661,de_novo_866,Atf2,Jdp2,de_novo_829,Gmeb2,de_novo_669,de_novo_657,de_novo_665,de_novo_718,Crebl2
Tcf12	Tcf12
Nfic	Nfic
de_novo_679	de_novo_678,de_novo_677,Tal1,Gata1,Gata4,de_novo_676,Gata2,de_novo_679,Gata6,Gata5
de_novo_940	de_novo_876,de_novo_931,Insm1,de_novo_893,de_novo_912,de_novo_940,Klf11,de_novo_559,Plagl2,Prdm4,Egr1
Pou2f2	Pou2f2,Pou5f1
Spib	Irf8,Fezf2,Irf1,Zfp879,Stat1,Zfp287,de_novo_715,de_novo_693,Zkscan2,de_novo_688,de_novo_694,de_novo_685,de_novo_687,Zfp422,Fezf1,de_novo_689,de_novo_690,Spib,Stat2,Zfp182
de_novo_697	de_novo_701,de_novo_700,de_novo_698,de_novo_697,de_novo_696,Zbtb32,de_novo_703,de_novo_695,de_novo_702,de_novo_699
Hmga2	Hmga2
Cphx3	Cphx3,Cphx1,Duxbl2,Lhx3,Cphx2,Duxbl1,Duxbl3
ENSMUSG00000098546	Zfp740,ENSMUSG00000098546,Vezf1
Gata3	Gata3
Bcl11a	de_novo_706,de_novo_710,de_novo_707,Prdm1,Bcl11a,de_novo_708,Irf2,de_novo_711,de_novo_712,de_novo_705,de_novo_716,de_novo_717,de_novo_709,de_novo_713,de_novo_714
de_novo_726	de_novo_724,de_novo_722,de_novo_726,de_novo_730,de_novo_731,de_novo_728,de_novo_732,de_novo_729,de_novo_723,Thap11,Zfp143,de_novo_735,de_novo_721,de_novo_725,de_novo_734,de_novo_727,Six5
Tead2	Tead1,Tead4,Tead2
de_novo_736	de_novo_736
Usf2	de_novo_758,de_novo_756,Mlx,de_novo_765,de_novo_752,de_novo_754,Arnt,Clock,de_novo_761,Arntl,Usf1,de_novo_762,Mlxipl,de_novo_763,de_novo_753,Tfe3,de_novo_945,Tfec,de_novo_759,de_novo_757,de_novo_755,Mitf,Tfeb,de_novo_766,de_novo_764,Usf2,Bhlhe40
Foxo4	Foxo6,Foxo4
de_novo_380	de_novo_385,de_novo_384,de_novo_386,de_novo_380
de_novo_774	de_novo_774
de_novo_448	de_novo_948,de_novo_775,Egr3,Egr2,de_novo_448
Ets2	Ets2,Rbak
de_novo_777	de_novo_856,de_novo_855,de_novo_778,de_novo_777,de_novo_776
Nhlh2	Nhlh2,Nhlh1
de_novo_684	de_novo_683,de_novo_684
Rfx3	Rfx7,de_novo_835,de_novo_783,de_novo_785,Rfx3,de_novo_782,Rfx1,de_novo_836,Rfx2,de_novo_781,de_novo_784,de_novo_779,de_novo_838,Rfx8,de_novo_834,Rfx4,de_novo_780,Rfx6,Rfx5
Hhex	Hhex
Esr2	Rora,Esr2
Foxo1	Foxo1
de_novo_786	de_novo_786
de_novo_790	de_novo_792,de_novo_791,de_novo_789,de_novo_788,de_novo_790,de_novo_793,Zfx
de_novo_794	de_novo_794
Rreb1	Rreb1
Tcf7l2	Lef1,Tcf7l2,Tcf7,Tcf7l1
de_novo_946	E2f6,Zfp398,de_novo_946
Spi1	Spi1,Spic
de_novo_795	de_novo_795
de_novo_796	de_novo_796
Zbtb18	Twist1,Zbtb18
de_novo_800	de_novo_800,de_novo_799,de_novo_802,de_novo_803,de_novo_801
de_novo_815	Thap1,de_novo_813,de_novo_812,de_novo_819,de_novo_494,de_novo_808,de_novo_449,de_novo_807,de_novo_817,de_novo_805,de_novo_815,Taf1,de_novo_804,de_novo_814,de_novo_806,de_novo_500,Yy1,de_novo_811,de_novo_818,Mbtps2,Zfp42,de_novo_809,de_novo_816,de_novo_810,Yy2
de_novo_820	de_novo_820
de_novo_821	de_novo_821
Zfp383	Zfp383
de_novo_824	de_novo_824
Tfap4	Tfap4
de_novo_828	de_novo_830,de_novo_831,Hlf,Cebpe,de_novo_828,de_novo_827,de_novo_826,Cebpa,Cebpb,Cebpg,Dbp
de_novo_832	de_novo_832
Zfp202	Zfp202
de_novo_833	de_novo_833
Srebf1	Srebf1,Tcfl5,Srebf2
de_novo_837	de_novo_837
Mga	Tbx2,Tbx5,Tbx18,Tbx19,Tbx22,Tbx10,Tbr1,Tbx3,Eomes,Tbx15,Tbx4,Tbx6,Tbx1,Mga,Tbx21
Atf3	Atf1,Atf6,Xbp1,Atf3,Creb3l1,Atf6b
Ddit3	Ddit3,Atf4
Irx1	Irx6,Irx4,Irx2,Irx3,Nr3c2,Irx5,Irx1
Arid5a	Arid5a
Nr1h2	Nr1h2
Sox11	Sox11,Sox7,Sox21,Sox15,Sox13,Sox12,Sox30,Sox18,Sry,Sox10,Sox14,Sox5,Sox8
de_novo_843	de_novo_848,de_novo_843,de_novo_847,de_novo_844,de_novo_842,de_novo_845,Zbtb33,de_novo_849,de_novo_850,de_novo_839,de_novo_846,de_novo_841,de_novo_840
de_novo_851	de_novo_851,de_novo_480,de_novo_514
de_novo_852	de_novo_852
Zkscan5	Zkscan5
Rbpj	Rbpj,Rbpjl
Setbp1	Lhx4,Tlx1,Pax6,Pou3f1,Pou2f1,Pou4f1,Pax4,Prrxl1,Tlx2,Pou6f2,Arid2,Setbp1,Pou1f1,Dbx1,Pou4f2,Noto,Pou2f3,ENSMUSG00000098598,Pou4f3,Pou3f4,Pou3f2,Rhox6,Pou3f3,Pou6f1,ENSMUSG00000097200,Sebox
Zfp637	Zfp637
Stat3	Stat4,Bcl6,Stat5a,Stat3
Arnt2	Arnt2
de_novo_859	de_novo_857,de_novo_858,de_novo_859
Trps1	Trps1
de_novo_869	de_novo_869,Egr4
Zeb2	Zeb2,Zeb1
Irf7	Irf7
Nr1i3	Nr1i3
de_novo_527	de_novo_527,de_novo_861
de_novo_862	de_novo_862
Zfp384	Zfp384
Pax2	Pax2
Mafb	Mafg,Mafb
Kdm2a	Gmeb1,Kdm2a,Naif1
Creb3l2	Mycn,Creb3l2,Hey1,Mxi1,Hey2,Hes2,Hes6,Heyl,Mxd1,Bhlhe41,Mlxip,Npas2
Cic	Cic
Zfp212	Zfp212
Rhox11	Rhox11
E2f5	E2f2,E2f3,E2f5
Zbtb14	Zbtb14
Kmt2a	Kmt2a
Nfatc2	Nfatc4,Nfatc2
de_novo_863	de_novo_863
Vsx2	Nkx31,Pax3,Evx2,Vsx2
Zscan10	Zscan10
Zfp296	Zfp296
Zkscan1	Zkscan1
de_novo_868	de_novo_865,de_novo_864,de_novo_746,de_novo_868
Thra	Thra
Plagl1	Plagl1
Mef2c	Mef2d,Borcs8,Mef2c,Mef2a,Mef2b
Smad9	Smad9
Dpf3	Dpf3,Zbtb45
Batf3	Batf3
Nfat5	Nfat5
T	T
Zfp641	Zfp641
Tcfcp2l1	Tcfcp2l1
Stat6	Stat6
de_novo_879	de_novo_879,de_novo_881
Ebf4	Ebf4,Ebf2,Ebf1,Prdm16,Ebf3,Sp110,AC1689771
Obox5	Pitx1,Gsc2,Dmbx1,ENSMUSG00000097436,Obox5,Rhox9,Obox3,Q8VHG7,Otx2,Gsc,Obox6,Obox8,Pitx3,Obox1,Pitx2,Obox7,Otx1
Vdr	Vdr
de_novo_883	de_novo_904,de_novo_883,de_novo_913,de_novo_882,Zfp513
Hnf1a	Hnf1b,Hmbox1,Hnf1a
Zik1	Zik1
Pgr	Nr3c1,Pgr,Ar
Hif1a	Hif1a,Epas1
de_novo_885	de_novo_885
Plag1	Plag1
Zfp146	Zfp260,Zfp146
Snai1	Meis3,Snai1,Pbx4,Tgif1,Tgif2,Pknox2
Dmrta1	Dmrt3,Dmrt1,Dmrta1,Dmrta2
Nfatc3	Nfatc3
Gfi1	Gfi1,Gfi1b
Pax7	Pax7
de_novo_892	de_novo_892
Hand1	Hand1
de_novo_894	de_novo_894
E2f8	E2f8
de_novo_895	de_novo_895
de_novo_898	de_novo_923,de_novo_899,de_novo_924,de_novo_900,de_novo_898,de_novo_922,de_novo_920
Lin28b	Lin28b,Lin28a
Runx2	Runx2
Zfp189	Zfp189,Zfp566
Sox2	Sox2
Dmrtc2	Dmrtc2
Sox17	Sox1,Sox17
Max	Max,Myc
Ikzf3	Ikzf3
Zfp128	Zfp128
Crebzf	Crebzf
Six4	Six6,Six4,Six2,Six1
Zfp523	Zfp523
de_novo_903	de_novo_903
de_novo_905	de_novo_905
Nr1h4	Nr1h4
Zfp652	Zfp652
Foxm1	Foxm1
Pax9	Pax9,Pax1,Pax8,Pax5
Mtf1	Mtf1
Runx1	Runx3,Runx1,Cbfb
de_novo_907	de_novo_907
de_novo_908	de_novo_908
Zfp24	Zfp113,Zfp24
Trp73	Smad4,Trp73
Irf4	Irf3,Irf4
Hes5	Hes7,Hes1,Hes5
Foxh1	Foxh1
de_novo_909	de_novo_909
Nr2e3	Nr2e3
Pbx2	Pbx2
Gcm2	Gcm2,Gcm1
de_novo_681	de_novo_681
Sp7	Sp7
Zscan4b	Zscan4b,Zscan4f,Zscan4d,Zscan4c
Zscan26	Zscan26
Nfatc1	Nfatc1
Zbtb20	Zbtb20
Smad1	Smad1,Smad5
Smad3	Smad3
Zfp324	Zfp324
Nkx32	Nkx21,Nkx23,Nkx32,Nkx26,Nkx29,Nkx22,Nkx25,Nkx24
Tfap2e	Tfap2b,Tfap2e,Tfap2c,Tfap2d,Tfap2a
Zfp558	Zfp558
Hic1	Hic2,Hic1
Meis2	Meis2
Zfp524	Zfp524
Zfp174	Zfp174
Mynn	Mynn
Olig3	Olig3
Zfp69	Zfp69
Zbtb22	Zbtb22
Mecom	Mecom
Hbp1	Hbp1
Hdx	Hdx
Cdc5l	Cdc5l
Zfp787	Zfp787
Mzf1	Mzf1
Zfp322a	Zfp322a
Rest	Rest
Prox1	Prox1,Prox2
Zbtb3	Zbtb3
Meis1	Meis1
de_novo_917	de_novo_917,de_novo_915,de_novo_916
Zfp647	Zfp647
Zfp354b	Zfp354a,Zfp354b
Gli2	Gli2,Gli1,Gli3
Zic5	Zic5,Zic4
Mypop	Mypop
Lcor	Lcor
Zfp3	Zfp3
Hsf5	Hsf5,Hsf4,Hsf2,Zbtb12,Hsf3,Hsf1
Prdm9	Prdm9
Zzz3	Zzz3
de_novo_918	de_novo_918
Dmrtb1	Dmrtb1
Trp63	Trp63
Ikzf2	Ikzf2,Ikzf1
Pknox1	Pknox1
Zfp932	Zfp932
Zfp12	Zfp12
Zfp248	Zfp248
Zfp711	Zfp711
Zfp300	Zfp300
Zfp410	Zfp410
Pbx1	Pbx1
Cux1	Cux1
de_novo_919	de_novo_921,de_novo_919
Msantd3	Msantd3
Dmrt2	Dmrt2
Tbx20	Tbx20
Hsfy2	Hsfy2
Myb	Myb
Irf9	Irf9,Irf5
Bcl6b	Bcl6b
Scrt2	Scrt2
de_novo_927	de_novo_927
de_novo_929	de_novo_929
Zkscan6	Zkscan6
Zfp184	Zfp184
Srf	Srf
Zbtb43	Zbtb43
Tet3	Tet3,Cxxc4,Cxxc5
Glis3	Glis3
Dnajc21	Dnajc21
Cenpb	Cenpb
Ovol1	Ovol1
de_novo_930	de_novo_930
Zbtb6	Zbtb6
Six3	Six3
Zfp771	Zfp771
Zfp57	Zfp57
Zfp454	Zfp454
Zfp335	Zfp335
Zfp1	Zfp1
Zfp777	Zfp777
Zfp770	Zfp770
Prdm14	Prdm14
Dnmt1	Dnmt1
Sp140	Sp140
Mybl2	Mybl2,Mybl1
Zbtb49	Zbtb49
Crx	Crx
Zscan20	Zscan20
Trp53	Trp53
Mecp2	Mecp2
Myrf	Myrf
Thrb	Thrb
Zic3	Zic3,Zic2,Zic1
Nr2e1	Nr2e1
Osr2	Osr1,Osr2
Zfp276	Zfp276
de_novo_932	de_novo_932
Bcl11b	Bcl11b
de_novo_933	de_novo_933
Thap12	Thap12
Zfp382	Zfp382
Zfp14	Zfp14
de_novo_935	de_novo_934,de_novo_935
Terf2	Terf2
de_novo_936	de_novo_936
Zfp13	Zfp13
Zfp110	Zfp110
Zfp213	Zfp213
Kdm2b	Kdm2b
Zfp784	Zfp784
Zbtb7c	Zbtb7c
Zfp282	Zfp282
de_novo_937	de_novo_937
Zfp90	Zfp90
Ahr	Ahr
Zfp423	Zfp423
Zbtb1	Zbtb1
Zfp64	Zfp64
de_novo_938	de_novo_938
Bbx	Bbx
de_novo_939	de_novo_939
de_novo_941	de_novo_941
Zbtb48	Zbtb48
Onecut1	Onecut1
Prdm5	Prdm5
Jrkl	Jrkl,Tigd2
Zbtb26	Zbtb26
Arid5b	Arid5b
Zfp317	Zfp317
Mbd2	Mbd2
Zbtb2	Zbtb2
Zfp449	Zfp449
Zkscan17	Zkscan17
Homez	Homez
Spz1	Spz1
de_novo_942	de_novo_942
Zfp41	Zfp41
de_novo_943	de_novo_943
de_novo_944	de_novo_944
Rhox8	Rhox8,ENSMUSG00000097126
Foxn4	Foxn4
Zfp691	Zfp691
Zbtb37	Zbtb37
Foxn1	Foxn1
Tet1	Tet1
Sp100	Sp100
Zfp263	Zfp263
Sohlh2	Sohlh2
Ybx1	Ybx1,Ybx2,Ybx3
Ovol2	Ovol2
Foxn2	Foxn2
Klf9	Klf9
Irf6	Irf6
Prdm11	Prdm11
Zfp653	Zfp653
Fbxl19	Fbxl19
Hinfp	Hinfp
Cxxc1	Cxxc1
de_novo_947	de_novo_947
Zscan29	Zscan29
