## Supplemental Table 2 for "Clonal memory of colitis accumulates and promotes tumor growth"

### Sheet: AP-1_program20
Ptprd
Pbx1
Cd44
Clu
Cdh13
Sorbs2
Ext1
Nfib
App
Alcam
Exoc4
Itga2
2610307P16Rik
Samd12
Rbms1
Lpp
Flnb
Ptprk
Ldlrad4
Osbpl3
Anxa3
Maml2
Pvt1
Myof
Akap13
Fn1
Adgrl3
Kcnq5
Tpm1
Nedd9
Nedd4
Mgam2-ps
Pls3
Pard3
Etl4
Msn
Atrnl1
Mecom
Nbea
Aopep
CT010467.1
Mcc
Actn1
Arhgef3
Maml3
Vcl
Itgb1
Sema3c
Rere
Large1
Efna5
Tns3
Rin2
Slc4a4
Fermt1
Pmepa1
Nhsl1
Thbs1
Trio
Ralgapa2
Itgb6
Atrn
Nrip1
Cdh1
Zfhx3
Cdk6
Macf1
Ank3
Mbnl1
Fat1
Cd2ap
Bcl2l1
4930402H24Rik
Magi1
Arid5b
Rdh10
Glis3
Gabrp
Epb41l2
Rassf9
Ehf
Pdlim5
Myh9
Jmjd1c
Pik3c2a
Pawr
Map4k4
Sestd1
Sox4
Ube2e2
Tcf12
Rnf43
Lurap1l
Iqgap1
Wwox
Clasp1
Ctnnb1
Zbtb38
Ttc3
Baz2b
Etv6
Cp
Zfand3
Gm49890
2610035D17Rik
Ccn2
Tjp2
Pum1
Tnfrsf11b
Lrch1
Atp13a3
Ano1
Sptbn1
Ddhd1
Map3k20
Camk1d
Prickle1
Atrx
Exoc6b
Ctnna1
Ptprg
Dock4
Kmt2e
Mllt3
Fbxl17
Tnpo1
Runx2
Msi2
Lrrfip1
Airn
Hipk2
Agap1
Farp1
Fndc3b
Tnip3
Utrn
Myo1b
Lrrk1
Prrc2c
Smarcc1
Fnbp1l
Srgap1
Hivep2
Srgap2
Ktn1
Sh3d19
Tnks2
Nbeal1
Usp6nl
Svil

### Sheet: HNF4-PPAR_program9_program30
Oit1
Gmds
Muc3
Nr3c2
Tmprss2
Ahcyl2
Muc13
Mecom
Abcb1a
Satb2
Slc26a2
Tgoln1
Mboat1
Gfpt1
Plce1
Dstn
Slc4a7
Foxp1
Map7
Gne
Car2
Ms4a8a
Atrnl1
Fut8
B3galt5
Scd2
Plekha6
Magi1
Lypd8
Pde3a
Lurap1l
Ptprk
Flnb
Acly
Pard3b
Myo1e
Mgat4a
Parm1
Maml3
Mid1
Lrba
Plekha5
Maoa
Il18
Tmem131
Pam
Cd38
Tnfrsf11a
Gm24447
Zdhhc13
Pdxdc1
Lgr4
Vcl
Nrip1
Tln2
Mctp2
Esrp1
Krt19
Esyt2
Rps6ka3
Tmem45b
Golph3l
Itih5
Styk1
Rab6a
CT010467.1
Arhgef38
Pde7a
Gm3054
Dmbt1
St3gal6
Usp53
Slc6a14
Msi2
Eml4
Abr
Lima1
Ccnd2
Mgat5
Iqgap1
Mical2
Shroom3
Agps
Mbnl2
Lgals4
Samd12
Gnaq
Slc2a13
Itga6
Cd9
Cadps2
Lrig1
Tm4sf20
Ssh2
Tcf7l2
Zfp608
Lrig3
Klf5
Map3k5
Galnt7
Trim2
Atp8b1
Golm1
Irf2
Chchd3
Arl5b
Huwe1
Slc16a1
4732471J01Rik
Tfcp2l1
Lpp
Tmem236
Thsd4
Adgrg7
Rrbp1
Blnk
Gm26035
Cdh17
Plcl2
Zfand3
Hnf4g
Cept1
Ezr
Ppargc1b
Hif1a
Cttnbp2nl
Ildr1
Sipa1l1
Tnfrsf21
Vwa8
Myo6
Adgrl2
Ppp1r12a
St3gal4
Acsl3
Hmgcr
Fat1
Vps13c
Ckmt1
Rn7sk
Myh9
Hsd17b2
Hnf4a
Lmna
Sh3rf1
Mapre2
Mfsd4a
Atp1b1
Naip3
Plekhg1
Cyp2c55
Slc26a3
Tgm3
Pigr
Prdx6
Immp2l
Slc37a2
Slc20a1
Atxn1
mt-Co1
Ccser1
Erbin
Ano1
Malat1
Mgam2-ps
Dsg2
Atp2b1
Trpm6
Abat
Epcam
Adk
mt-Rnr2
Plac8
Sema3c
Atp1a1
Gm28437
Cdh1
Gm29216
Myo5b
Myh14
Mgat4c
Akap13
Phgr1
Cd2ap
Ndfip2
Sptbn1
Oxr1
Klf3
Atf3
Ipmk
Abhd2
Vdr
Cs
Slc9a2
Ggh
Wwox
Ahnak
Iqgap2
Kif13b
Clec2h
Mxd1
Fchsd2
Zc3h7a
Clmn
Xpr1
Trak1
Dgkh
Hbegf
Naip1
Oxct1
Slc44a1
Luzp1
mt-Cytb
Spint2
Tax1bp1
Eif2s2
Slc9a3
Actn4
Clic5
Nedd4l
Serpinb1a
Ptp4a2
Thrb
Cab39
Slc25a20
Myo1d
Phactr2
Ext1
Pard3
Kirrel3
Tspan1
Krt8
Wsb1
Pdlim5
Fgd4
Txn1
